# Mutagenesis Induced by Protonation of Single-Stranded DNA is Linked to Glycolytic Sugar Metabolism

**DOI:** 10.1101/2022.07.14.500049

**Authors:** Suzana P. Gelova, Kin Chan

## Abstract

Mutagenesis can be thought of as random, in the sense that the occurrence of each mutational event cannot be predicted with precision in space or time. However, when sufficiently large numbers of mutations are analyzed, recurrent patterns of base changes called mutational signatures can be identified. To date, some 60 single base substitution or SBS signatures have been derived from analysis of cancer genomics data. We recently reported that the ubiquitous signature SBS5 matches the pattern of single nucleotide polymorphisms (SNPs) in humans and has analogs in many species. Using a temperature-sensitive single-stranded DNA mutation reporter system, we also showed that a similar mutational pattern in yeast is dependent on error-prone translesion DNA synthesis and glycolytic sugar metabolism. Here, we further investigated mechanisms that are responsible for this form of mutagenesis in yeast. We first confirmed that excess sugar metabolism leads to increased mutation rate, which was detectable by fluctuation assay. We then ruled out a significant role for aerobic respiration in SBS5-like mutagenesis by observing that petite and wild-type cells did not exhibit statistical differences in mutation frequencies. Since glycolysis is known to produce excess protons, we then investigated the effects of experimental manipulations on pH and mutagenesis. We hypothesized that yeast metabolizing 8% glucose would produce more excess protons than cells metabolizing 2% glucose. Consistent with this, cells metabolizing 8% glucose had lower intracellular and extracellular pH values. Similarly, deletion of *vma3* (encoding a vacuolar H^+^-ATPase subunit) increased mutagenesis. We also found that treating cells with edelfosine (which renders membranes more permeable, including to protons) or culturing in low pH media increased mutagenesis. Altogether, our results agree with multiple biochemical studies showing that protonation of nitrogenous bases can alter base pairing so as to stabilize some mispairs, and shed new light on a common form of intrinsic mutagenesis.

**Graphical Abstract:** 
