## Supplemental Table 1 for "Mutagenesis Induced by Protonation of Single-Stranded DNA is Linked to Glycolytic Sugar Metabolism"

### Sheet: Fig. 1B
Strain	Mut_Freq	Treatment
ySR127	0.000417722	37C_2pct
ySR127	0.00108333	37C_2pct
ySR127	0.000677397	37C_2pct
ySR127	0.000810773	37C_2pct
ySR127	0.000691467	37C_2pct
ySR127	0.000811613	37C_2pct
ySR127	0.000602322	37C_2pct
ySR127	0.000857143	37C_2pct
ySR127	0.000843636	37C_2pct
ySR127	0.000855938	37C_2pct
ySR127	0.00111231	37C_2pct
ySR127	0.0008602	37C_2pct
ySR127	0.00087475	37C_2pct
ySR127	0.000891055	37C_2pct
ySR127	0.000923077	37C_8pct
ySR127	0.00432143	37C_8pct
ySR127	0.00334796	37C_8pct
ySR127	0.00627532	37C_8pct
ySR127	0.00405	37C_8pct
ySR127	0.00377241	37C_8pct
ySR127	0.00212952	37C_8pct
ySR127	0.00214231	37C_8pct
ySR127	0.00833824	37C_8pct
ySR127	0.011696	37C_8pct
ySR127	0.00852918	37C_8pct
ySR127	3.1374e-06	23C_2pct
ySR127	2.02654e-05	23C_2pct
ySR127	7.33639e-06	23C_2pct
ySR127	4.58678e-06	23C_2pct
ySR127	6.13861e-06	23C_2pct
ySR127	8.30819e-06	23C_2pct
ySR127	4.48878e-06	23C_2pct
ySR127	1.15738e-05	23C_2pct
ySR127	7.92593e-06	23C_2pct
ySR127	1.28692e-05	23C_2pct
ySR127	1.33778e-05	23C_2pct
ySR127	3.66308e-05	23C_2pct
ySR127	2.8839e-06	23C_2pct
ySR127	6.50476e-05	23C_2pct
ySR127	5.50839e-06	23C_8pct
ySR127	1.85714e-05	23C_8pct
ySR127	1.9828e-05	23C_8pct
ySR127	1.48271e-05	23C_8pct
ySR127	3.18078e-05	23C_8pct
ySR127	2.25513e-05	23C_8pct
ySR127	9.62696e-06	23C_8pct
ySR127	2.42165e-05	23C_8pct
ySR127	7.09657e-05	23C_8pct
ySR127	6.6987e-05	23C_8pct
ySR127	3.36895e-05	23C_8pct
ySR127	1.34e-05	23C_2pct
ySR127	2.73e-05	23C_2pct
ySR127	2.28e-05	23C_2pct
ySR127	2.25083e-05	23C_8pct
ySR127	2.41843e-05	23C_8pct
ySR127	2.68652e-05	23C_8pct
ySR127	0.000834225	37C_2pct
ySR127	0.00071904	37C_2pct
ySR127	0.000938424	37C_2pct
ySR127	0.00201537	37C_8pct
ySR127	0.00141002	37C_8pct
ySR127	0.00169933	37C_8pct

### Sheet: Fig. 1C
strain	Mut_Freq	Treatment
ySR127	2.84104e-05	23C_2pct_glu
ySR127	2.61011e-05	23C_2pct_glu
ySR127	2.89462e-05	23C_2pct_glu
ySR127	6.89063e-05	23C_2pct_glu
ySR127	3.50866e-05	23C_2pct_glu
ySR127	2.22137e-05	23C_2pct_glu
ySR127	2.8949e-05	23C_2pct_glu_6pct_sor
ySR127	2.51317e-05	23C_2pct_glu_6pct_sor
ySR127	2.74801e-05	23C_2pct_glu_6pct_sor
ySR127	5.16568e-05	23C_2pct_glu_6pct_sor
ySR127	2.28182e-05	23C_2pct_glu_6pct_sor
ySR127	1.17563e-05	23C_2pct_glu_6pct_sor
ySR127	7.09657e-05	23C_8pct_glu
ySR127	6.6987e-05	23C_8pct_glu
ySR127	3.36895e-05	23C_8pct_glu
ySR127	0.00267893	37C_2pct_glu
ySR127	0.00279273	37C_2pct_glu
ySR127	0.00329192	37C_2pct_glu
ySR127	0.00311947	37C_2pct_glu
ySR127	0.00294915	37C_2pct_glu
ySR127	0.00210658	37C_2pct_glu
ySR127	0.00162234	37C_2pct_glu_6pct_sor
ySR127	0.00211191	37C_2pct_glu_6pct_sor
ySR127	0.00230717	37C_2pct_glu_6pct_sor
ySR127	0.0014359	37C_2pct_glu_6pct_sor
ySR127	0.00131553	37C_2pct_glu_6pct_sor
ySR127	0.00300664	37C_2pct_glu_6pct_sor
ySR127	0.00833824	37C_8pct_glu
ySR127	0.011696	37C_8pct_glu
ySR127	0.00852918	37C_8pct_glu

### Sheet: Fig. 2A
Strain	Mut_Freq	Treatment
WT	5.7405e-06	23C_2pct
rh-	3.879e-06	23C_2pct
rh-	3.28696e-06	23C_2pct
rh0	2.48154e-06	23C_2pct
rh0	2.15139e-06	23C_2pct
WT	0.000347845	37C_2pct
rh-	0.000225116	37C_2pct
rh-	0.000184079	37C_2pct
rh0	0.000283771	37C_2pct
rh0	0.000267246	37C_2pct
WT	2.34586e-06	23C_2pct
rh-	2.51645e-06	23C_2pct
rh-	3.08525e-06	23C_2pct
rh0	3.97163e-06	23C_2pct
rh0	2.50379e-06	23C_2pct
WT	2.91919e-05	37C_2pct
rh-	0.0004171	37C_2pct
rh-	0.00037663	37C_2pct
rh0	0.000533516	37C_2pct
rh0	0.00045	37C_2pct
WT	0.000217819	37C_2pct
WT	0.000443517	37C_2pct
rh-	0.000308349	37C_2pct
rh-	0.000402304	37C_2pct
rh0	0.00018576	37C_2pct
rh0	0.000324419	37C_2pct
WT	1.17954e-05	23C_8pct
WT	5.15461e-05	23C_8pct
rh-	4.92598e-06	23C_8pct
rh-	3.67647e-06	23C_8pct
rh0	6.29189e-06	23C_8pct
rh0	2.20794e-06	23C_8pct
WT	0.00026105	37C_8pct
WT	0.000502872	37C_8pct
rh-	0.0003295	37C_8pct
rh-	0.000293762	37C_8pct
rh0	0.000249085	37C_8pct
rh0	0.000187618	37C_8pct
rh-	3.63636e-06	23C_8pct
rh-	4.24528e-06	23C_8pct
rh0	5.32315e-06	23C_8pct
rh0	2.94955e-06	23C_8pct
WT	0.000386403	37C_8pct
WT	0.000421475	37C_8pct
rh-	0.000192222	37C_8pct
rh-	0.00017413	37C_8pct
rh0	0.000321973	37C_8pct
rh0	0.000109375	37C_8pct
WT	9.43463e-06	23C_8pct
WT	9.12837e-06	23C_8pct
rh-	1.98701e-06	23C_8pct
rh-	4.34153e-06	23C_8pct
rh0	1.25455e-05	23C_8pct
rh0	4.36893e-06	23C_8pct
WT	0.000219883	37C_8pct
WT	0.000247297	37C_8pct
rh-	0.000192813	37C_8pct
rh-	0.000147951	37C_8pct
rh0	0.000189588	37C_8pct
rh0	0.000201455	37C_8pct

### Sheet: Fig. 2B
Strain	pH_ex	Treatment
WT	6.3	23C_2pct
rh-	5.45	23C_2pct
rh-	5.45	23C_2pct
rh0	5.45	23C_2pct
rh0	5.4	23C_2pct
WT	5.08	37C_2pct
rh-	5.2	37C_2pct
rh-	5.24	37C_2pct
rh0	5.28	37C_2pct
rh0	5.3	37C_2pct
WT	6.01	23C_2pct
rh-	5.6	23C_2pct
rh-	5.5	23C_2pct
rh0	5.61	23C_2pct
rh0	5.76	23C_2pct
WT	5.28	37C_2pct
rh-	5.26	37C_2pct
rh-	5.27	37C_2pct
rh0	5.32	37C_2pct
rh0	5.28	37C_2pct
WT	6.05	23C_2pct
WT	7	23C_2pct
rh-	5.91	23C_2pct
rh-	5.85	23C_2pct
rh0	5.85	23C_2pct
rh0	5.85	23C_2pct
WT	5.78	37C_2pct
WT	5.72	37C_2pct
rh-	5.77	37C_2pct
rh-	5.8	37C_2pct
rh0	5.83	37C_2pct
rh0	5.8	37C_2pct
WT	4.7	37C_8pct
WT	4.84	37C_8pct
rh-	4.96	37C_8pct
rh-	5	37C_8pct
rh0	5.01	37C_8pct
rh0	5.02	37C_8pct
WT	4.91	23C_8pct
WT	4.97	23C_8pct
rh-	4.62	23C_8pct
rh0	4.69	23C_8pct
WT	4.75	37C_8pct
WT	4.71	37C_8pct
rh-	4.88	37C_8pct
rh0	4.86	37C_8pct

### Sheet: Fig. 2C
strain	Mut_Freq	pH
ySR127	0.000878761	pH 5
ySR127	0.0005513	pH 6
ySR127	0.000452216	pH 7
ySR127	0.00226874	pH 5
ySR127	0.00234554	pH 6
ySR127	0.00236099	pH 7
ySR127	0.00075905	pH 4
ySR127	0.000884835	pH 5
ySR127	0.000712878	pH 6
ySR127	0.000551389	pH 7
ySR127	0.00335462	pH 4
ySR127	0.00255901	pH 5
ySR127	0.002273	pH 6
ySR127	0.00205892	pH 7
ySR127	0.000390306	pH 4
ySR127	0.000314583	pH 6
ySR127	0.00029646	pH 7
ySR127	0.00182112	pH 4
ySR127	0.00125376	pH 6
ySR127	0.00122634	pH 7
ySR127	0.00060009	pH 4
ySR127	0.000653956	pH 4
ySR127	0.000756395	pH 6
ySR127	0.000497984	pH 7
ySR127	0.00285102	pH 4
ySR127	0.00270143	pH 4
ySR127	0.00244488	pH 6
ySR127	0.00210448	pH 7
ySR127	0.00100295	pH 4
ySR127	0.00102896	pH 5
ySR127	0.000957407	pH 6
ySR127	0.00058046	pH 7
ySR127	0.00259921	pH 4
ySR127	0.00236328	pH 4
ySR127	0.00202869	pH 6
ySR127	0.00202749	pH 7
ySR127	0.000797009	pH 4
ySR127	0.000782609	pH 5
ySR127	0.000655284	pH 6
ySR127	0.000613	pH 7
ySR127	0.00269515	pH 4
ySR127	0.00473764	pH 5
ySR127	0.00218295	pH 6
ySR127	0.001746	pH 7

### Sheet: Fig. 3A
glucose	pHi
2_two	6.81287
2_two	6.51409
8_eight	5.91973
8_eight	6.73745
2_two	6.98198
2_two	6.7727
2_two	6.56559
8_eight	6.3658
8_eight	6.59668
8_eight	6.2922
2_two	6.76832
2_two	6.55375
2_two	6.60304
8_eight	6.72333
8_eight	6.79234
8_eight	6.83553
2_two	6.62148
2_two	6.70818
2_two	6.71736
8_eight	6.01582
8_eight	5.99134
8_eight	6.03273
2_two	6.56086
2_two	6.38644
2_two	6.41455
8_eight	5.86078
8_eight	5.65394
8_eight	5.87618

### Sheet: Fig. 3B
glucose	pHi
2_two	6.21974
2_two	6.21712
2_two	6.26664
2_two	6.18403
2_two	6.26987
2_two	6.31117
2_two	6.02894
2_two	5.90881
2_two	5.98659
8_eight	6.05796
8_eight	6.15121
8_eight	6.00649
8_eight	6.03086
8_eight	6.00134
8_eight	6.02721
8_eight	5.88777
8_eight	5.86412
8_eight	5.913

### Sheet: Fig. 3C
Strain	Mut_Freq
VMA+	1.09795e-06
VMA+	5.63072e-06
VMA+	1.37962e-05
VMA+	1.10039e-05
VMA+	1.68067e-06
VMA+	3.95387e-05
vma2	3.85359e-05
vma2	0.000265838
vma2	0.000112136
vma3	0.000761538
vma3	0.000158824
vma2	3.24945e-05
vma2	0.000123529
vma2	1.0084e-05
vma3	0.000207481
vma3	9.31677e-05
vma2	9.44128e-05
vma2	0.000284514
vma2	9.26471e-05
vma3	6.74099e-05
vma3	0.000221637
VMA+	2.8281e-06
VMA+	1.78934e-06
vma2	9.87624e-05
vma2	0.00031425
vma2	9.65077e-05
vma3	4.5e-05
vma3	7.58433e-05

### Sheet: Fig. 3D
Edelfosine	Mut_Freq
0 µM	0.000777992
0 µM	0.000832253
0 µM	0.000561343
0 µM	0.000643148
0 µM	0.000675501
0 µM	0.000324305
20 µM	0.000952244
20 µM	0.000931744
20 µM	0.00075785
20 µM	0.000771049
20 µM	0.000882234
20 µM	0.000442789
